# Impact of Microscopic Quantum Mechanisms on Macroscopic Epigenetic Regulation through Histone Deacetylation

**DOI:** 10.1101/2023.07.18.549607

**Authors:** Takeshi Yasuda, Tomoo Ogi, Nakako Nakajima, Tomoko Yanaka, Izumi Tanaka, Katsushi Tajima

## Abstract

The question of whether physical phenomena at a quantum level significantly impact aspects of macroscopic life has long remained unanswered. Histone modification by acetylation regulates the transcriptional activity of genes, and thereby broadly impacts cellular metabolism. In chemical reactions, the quantum tunneling effect is a phenomenon in which a small quantum particle of the reactant can pass through the potential energy barrier, even if it does not have sufficient energy to overcome the barrier. Here, we demonstrated that quantum effects are involved in the enzymatic reaction of histone deacetylation, by monitoring kinetic isotope effects due to hydrogen isotopes of water molecules and their temperature dependence as indicators. Due to the kinetic isotope effects associated with the quantum effects, the reaction rate balance between histone acetylation and deacetylation in cells was altered with heavy water, which changed epigenetic transcription regulation in the cells. Thus, microscopic quantum mechanisms exist in histone deacetylation, thereby broadly impacting macroscopic life phenomena through epigenetic regulation.

**Teaser:** Quantum effects in enzymatic reaction of histone deacetylation latently influence life phenomena through epigenetic regulation.
