## Supplementary material for "Impact of Microscopic Quantum Mechanisms on Macroscopic Epigenetic Regulation through Histone Deacetylation": Data S2

### Sheet: experimental design_36サンプル 2
	mock_H2O_1	mock_H2O_2	mock_H2O_3	mock_H2O_4	mock_H2O_5	mock_H2O_6	siControl_H2O_1	siControl_H2O_2	siControl_H2O_3	siControl_H2O_4	siControl_H2O_5	siControl_H2O_6	siSIRT3_H2O_1	siSIRT3_H2O_2	siSIRT3_H2O_3	siSIRT3_H2O_4	siSIRT3_H2O_5	siSIRT3_H2O_6	mock_D2O_1	mock_D2O_2	mock_D2O_3	mock_D2O_4	mock_D2O_5	mock_D2O_6	siControl_D2O_1	siControl_D2O_2	siControl_D2O_3	siControl_D2O_4	siControl_D2O_5	siControl_D2O_6	siSIRT3_D2O_1	siSIRT3_D2O_2	siSIRT3_D2O_3	siSIRT3_D2O_4	siSIRT3_D2O_5	siSIRT3_D2O_6
water	H2O	H2O	H2O	H2O	H2O	H2O	H2O	H2O	H2O	H2O	H2O	H2O	H2O	H2O	H2O	H2O	H2O	H2O	D2O	D2O	D2O	D2O	D2O	D2O	D2O	D2O	D2O	D2O	D2O	D2O	D2O	D2O	D2O	D2O	D2O	D2O
Treatment	mock	mock	mock	mock	mock	mock	siControl	siControl	siControl	siControl	siControl	siControl	siSIRT3	siSIRT3	siSIRT3	siSIRT3	siSIRT3	siSIRT3	mock	mock	mock	mock	mock	mock	siControl	siControl	siControl	siControl	siControl	siControl	siSIRT3	siSIRT3	siSIRT3	siSIRT3	siSIRT3	siSIRT3
